# Multiplexed dynamic control of temperature to probe and observe mammalian cells

**DOI:** 10.1101/2024.02.18.580877

**Authors:** William Benman, Pavan Iyengar, Thomas Mumford, Zikang Huang, Lukasz J. Bugaj

## Abstract

Temperature is aa critical parameter for biological function, yet there is a lack of approaches to modulate the temperature of biological specimens in a dynamic and high-throughput manner. We present the thermoPlate, a device for programmable control of temperature in each well of a 96-well plate, in a manner compatible with mammalian cell culture and live cell imaging. The thermoPlate maintains precise feedback control of temperature patterns independently in each well, with minutes-scale heating and cooling through ΔT ∼15-20°C. A computational model that predicts thermal diffusion guides optimal design of heating protocols. The thermoPlate allowed systematic characterization of both synthetic and natural thermo-responsive systems. We first used the thermoPlate in conjunction with live-cell microscopy to characterize the rapid temperature-dependent phase separation of a synthetic elastin-like polypeptide (ELP53). We then measured stress granule (SG) formation in response to heat stress, observing differences in SG dynamics with each increasing degree of stress. We observed adaptive formation of SGs, whereby SGs formed but then dissolved in response to persistent heat stress (> 42°C). SG adaptation revealed a biochemical memory of stress that depended on both the time and temperature of heat shock. Stress memories continued to form even after the removal of heat and persisted for 6-9 hours before dissipating. The capabilities and open-source nature of the thermoPlate will empower the study and engineering of a wide range of thermoresponsive phenomena.
