## Supplementary material for "Multiplexed dynamic control of temperature to probe and observe mammalian cells": Repository including usage manuals: Parts List.xlsx

### Sheet: Sheet1
Name	Quantity	Digikey Catalog #	Price	Combined Price
Shift Register	12	296-18404-1-ND	0.796	9.552
Mosfet transistor	107	1727-2340-1-ND	0.0911	9.7477
Multiplexer	6	296-23078-ND	1.04	6.24
330k Thermistor	96	BC2423-ND	0.544	52.224
680 Thermsitor	96	BC2549-ND	0.641	61.536
56K Ohm Resistor	11	RMCF1206FT56K0CT-ND	0.024	0.264
95.3 Ohm Resistor	96	RMCF1206FT95R3CT-ND	0.0146	1.4016
Arduino Connector	1	S7050-ND	1.1	1.1
4.7uF Capacitor	1	587-2394-1-ND	0.24	0.24
5V Regulator	1	497-1149-1-ND	1.57	1.57
10uF Capacitor	1	587-1299-1-ND	0.23	0.23
7.5V Adapter	1	993-1298-ND	11.75	11.75
12V Adapter	1			0
Barrel Jack	2	SC1313-ND	2.65	5.3
Arduino Micro	1	1050-1066-ND	24.9	24.9
USB micro b cable	1	2987-DH-20M50056-ND	1.97	1.97
Silicone Spray	1	MG Chemicals 422B	34.99	34.99
Heatshrink	1	Wirefy 1/8'' 3:1	17.84	17.84
Pin Sockets	192	2057-SMC-1-02-1-GT-ND	0.1046	20.0832
Screws
Bolts
				260.938
